# Using mixed-effects modeling to estimate decay kinetics of response to SARS-CoV-2 infection

**DOI:** 10.1101/2021.02.22.432379

**Authors:** D. Bottino, G. Hather, L. Yuan, M. Stoddard, L. White, A. Chakravarty

## Abstract

The duration of natural immunity in response to SARS-CoV-2 is a matter of some debate in the literature at present. For example, in a recent publication characterizing SARS-CoV-2 immunity over time, the authors fit pooled longitudinal data, using fitted slopes to infer the duration of SARS-CoV-2 immunity. In fact, such approaches can lead to misleading conclusions as a result of statistical model-fitting artifacts. To exemplify this phenomenon, we reanalyzed one of the markers (pseudovirus neutralizing titer) in the publication, using mixed-effects modeling, a methodology better suited to longitudinal datasets like these. Our findings showed that the half-life was both longer and more variable than reported by the authors. The example selected by us here illustrates the utility of mixed-effects modeling in provide more accurate estimates of the duration and heterogeneity of half-lives of molecular and cellular biomarkers of SARS-CoV-2 immunity.
