## Supplementary material for "Using mixed-effects modeling to estimate decay kinetics of response to SARS-CoV-2 infection": R codes, analysis data set, and monolix files: PSV-neut-titer.csv

#	Donor ID	Age	Gender	Ethnicity	Race	Days PSO	Peak Disease Severity (Clinical Score)	Peak Disease Severity (Category)	PCR resuls	DV	CENS	LIMIT
1	1731	23	F	Not Hispanic or Latino	White	135	3	Mild	ND	20	1	0
2	4732	44	M	Not Hispanic or Latino	White	120	2	Mild	ND	20	1	0
3	4745	44	F	Not Hispanic or Latino	White	123	2	Mild	PCR+	44.6	0	0
4	4746	45	M	Not Hispanic or Latino	White	22	3	Mild	PCR+	465.8	0	0
5	4746	45	M	Not Hispanic or Latino	White	118	3	Mild	PCR+	35.6	0	0
6	4747	43	F	Not Hispanic or Latino	White	25	2	Mild	PCR+	304	0	0
7	4747	43	F	Not Hispanic or Latino	White	121	2	Mild	PCR+	79.1	0	0
8	4748	39	F	Not Hispanic or Latino	White	141	2	Mild	PCR+	58	0	0
9	4764	32	M	Not Hispanic or Latino	White	24	2	Mild	PCR+	62.4	0	0
10	4764	32	M	Not Hispanic or Latino	White	139	2	Mild	PCR+	111.6	0	0
11	4765	42	M	Hispanic or Latino	White	27	2	Mild	PCR+	5899	0	0
12	4765	42	M	Hispanic or Latino	White	127	2	Mild	PCR+	1265	0	0
13	4766	51	M	Not Hispanic or Latino	White	34	2	Mild	PCR+	37	0	0
14	4766	51	M	Not Hispanic or Latino	White	134	2	Mild	PCR+	20	1	0
15	4767	40	F	Not Hispanic or Latino	White	21	2	Mild	PCR+	416.3	0	0
16	4767	40	F	Not Hispanic or Latino	White	126	2	Mild	PCR+	113.6	0	0
17	4768	43	F	Not Hispanic or Latino	White	30	2	Mild	PCR+	137.1	0	0
18	4768	43	F	Not Hispanic or Latino	White	134	2	Mild	PCR+	178.5	0	0
19	4772	55	F	Not Hispanic or Latino	White	30	2	Mild	PCR+	33.2	0	0
20	4772	55	F	Not Hispanic or Latino	White	142	2	Mild	PCR+	20	1	0
21	4773	40	M	Not Hispanic or Latino	White	27	3	Mild	PCR+	1899	0	0
22	4774	64	M	Not Hispanic or Latino	White	33	2	Mild	PCR+	238.7	0	0
23	4774	64	M	Not Hispanic or Latino	White	129	2	Mild	PCR+	44.7	0	0
24	4778	28	M	Not Hispanic or Latino	White	139	2	Mild	ND	20	1	0
25	4779	27	F	Not Hispanic or Latino	White	139	2	Mild	PCR+	45	0	0
26	4788	59	M	Hispanic or Latino	White	135	3	Mild	ND	372.8	0	0
27	4789	56	F	Not Hispanic or Latino	White	150	4	Moderate	PCR+	66.7	0	0
28	4795	39	M	Not Hispanic or Latino	White	35	3	Mild	PCR+	1060	0	0
29	4797	62	F	Not Hispanic or Latino	White	32	3	Mild	PCR+	293.5	0	0
30	4797	62	F	Not Hispanic or Latino	White	159	3	Mild	PCR+	66.6	0	0
31	4798	27	F	Not Hispanic or Latino	White	136	3	Mild	PCR+	20	1	0
32	4801	59	M	Not Hispanic or Latino	White	47	3	Mild	PCR+	168.5	0	0
33	4801	59	M	Not Hispanic or Latino	White	146	3	Mild	PCR+	113	0	0
34	4804	43	M	Not Hispanic or Latino	White	42	2	Mild	PCR+	53.7	0	0
35	4835	29	F	Unknown	Unknown or Not Reported	33	2	Mild	PCR+	264.7	0	0
36	4837	28	F	Not Hispanic or Latino	White	43	3	Mild	PCR+	67.4	0	0
37	4840	23	F	Hispanic or Latino	White	46	2	Mild	ND	81.7	0	0
38	4842	49	M	Not Hispanic or Latino	White	39	9	Severe	PCR+	808.7	0	0
39	4842	49	M	Not Hispanic or Latino	White	132	9	Severe	PCR+	428	0	0
40	4843	68	M	Not Hispanic or Latino	White	39	3	Mild	PCR+	566.3	0	0
41	4844	44	F	Not Hispanic or Latino	White	56	2	Mild	PCR+	78.7	0	0
42	4848	56	M	Not Hispanic or Latino	White	43	6	Severe	ND	3607	0	0
43	4848	56	M	Not Hispanic or Latino	White	136	6	Severe	ND	287.9	0	0
44	4849	29	F	Not Hispanic or Latino	White	43	5	Moderate	ND	1135	0	0
45	4850	22	F	Not Hispanic or Latino	White	41	2	Mild	ND	387.3	0	0
46	4851	77	F	Not Hispanic or Latino	White	55	2	Mild	PCR+	.	.	0
47	4853	49	M	Not Hispanic or Latino	White	47	2	Mild	PCR+	273.1	0	0
48	4853	49	M	Not Hispanic or Latino	White	131	2	Mild	PCR+	85.8	0	0
49	4859	60	F	Hispanic or Latino	White	48	2	Mild	ND	77.7	0	0
50	4862	42	F	Hispanic or Latino	Unknown or Not Reported	46	3	Mild	PCR+	.	.	0
51	4863	44	F	Not Hispanic or Latino	White	41	2	Mild	ND	400.8	0	0
52	4864	32	F	Not Hispanic or Latino	Asian	52	2	Mild	PCR+	89.5	0	0
53	4865	34	M	Not Hispanic or Latino	White	56	2	Mild	ND	83.6	0	0
54	4866	20	F	Not Hispanic or Latino	White	53	2	Mild	PCR+	70	0	0
55	4867	26	F	Not Hispanic or Latino	White	64	8	Severe	PCR+	664.4	0	0
56	4867	26	F	Not Hispanic or Latino	White	150	8	Severe	PCR+	396.7	0	0
57	4868	55	F	Not Hispanic or Latino	Unknown or Not Reported	62	3	Mild	PCR+	103.7	0	0
58	4869	36	F	Unknown	Unknown or Not Reported	37	2	Mild	PCR+	35	0	0
59	4870	38	M	Unknown	Unknown or Not Reported	43	2	Mild	PCR+	31.1	0	0
60	4871	40	F	Not Hispanic or Latino	White	62	2	Mild	PCR+	64.4	0	0
61	4872	32	F	Not Hispanic or Latino	White	59	2	Mild	PCR+	95.6	0	0
62	4877	49	M	Hispanic or Latino	White	52	3	Mild	ND	25.8	0	0
63	4878	46	F	Not Hispanic or Latino	White	63	5	Moderate	ND	2127	0	0
64	4878	46	F	Not Hispanic or Latino	White	139	5	Moderate	ND	755.9	0	0
65	4879	63	M	Unknown	Unknown or Not Reported	58	3	Mild	PCR+	2084	0	0
66	4880	46	F	Not Hispanic or Latino	White	71	3	Mild	PCR+	20	1	0
67	4881	38	M	Not Hispanic or Latino	White	59	2	Mild	PCR+	105.3	0	0
68	4882	61	F	Not Hispanic or Latino	White	60	3	Mild	PCR+	55.9	0	0
69	4882	61	F	Not Hispanic or Latino	White	138	3	Mild	PCR+	38.7	0	0
70	4883	57	F	Not Hispanic or Latino	White	52	8	Severe	PCR+	484.3	0	0
71	4884	57	M	Not Hispanic or Latino	White	49	3	Mild	PCR+	400.6	0	0
72	4885	43	M	Not Hispanic or Latino	White	68	3	Mild	PCR+	282.4	0	0
73	4886	63	F	Not Hispanic or Latino	White	61	2	Mild	PCR+	23.3	0	0
74	4887	60	F	Not Hispanic or Latino	White	71	3	Mild	PCR+	110.1	0	0
75	4887	60	F	Not Hispanic or Latino	White	127	3	Mild	PCR+	119.7	0	0
76	4924	42	F	Not Hispanic or Latino	White	36	3	Mild	PCR+	442.3	0	0
77	4924	42	F	Not Hispanic or Latino	White	111	3	Mild	PCR+	85.3	0	0
78	4927	34	M	Not Hispanic or Latino	White	65	2	Mild	PCR+	66.3	0	0
79	4935	43	M	Not Hispanic or Latino	White	66	3	Mild	PCR+	25.4	0	0
80	4937	50	M	Not Hispanic or Latino	White	79	2	Mild	PCR+	946.7	0	0
81	4939	59	M	Not Hispanic or Latino	White	74	3	Mild	PCR+	40.6	0	0
82	4945	37	F	Not Hispanic or Latino	White	77	2	Mild	ND	39.1	0	0
83	4947	72	F	Not Hispanic or Latino	White	84	2	Mild	ND	.	.	0
84	4953	28	M	Not Hispanic or Latino	Asian	81	2	Mild	PCR+	540.2	0	0
85	4954	65	F	Not Hispanic or Latino	White	72	2	Mild	PCR+	272.7	0	0
86	4955	64	M	Not Hispanic or Latino	White	79	2	Mild	ND	52	0	0
87	4956	37	M	Not Hispanic or Latino	White	88	3	Mild	PCR+	67.6	0	0
88	4962	40	M	Not Hispanic or Latino	White	70	3	MIld	PCR+	713.4	0	0
89	4963	58	M	Not Hispanic or Latino	White	85	2	Mild	ND	107.3	0	0
90	4964	21	M	Not Hispanic or Latino	White	90	2	Mild	ND	54.3	0	0
91	4966	44	F	Not Hispanic or Latino	White	93	3	Mild	PCR+	73.4	0	0
92	4969	42	M	Not Hispanic or Latino	Unknown or Not Reported	88	2	Mild	PCR+	85.5	0	0
93	4972	34	F	Not Hispanic or Latino	White	88	2	Mild	ND	68.9	0	0
94	4973	30	M	Not Hispanic or Latino	White	91	3	Mild	PCR+	76.6	0	0
95	4974	35	M	Hispanic or Latino	Unknown or Not Reported	44	3	Mild	PCR+	811.6	0	0
96	4976	41	F	Not Hispanic or Latino	Black or African American	87	2	Mild	PCR+	131.3	0	0
97	4977	38	F	Hispanic or Latino	White	91	3	Mild	PCR+	82.4	0	0
98	4978	30	M	Not Hispanic or Latino	White	89	3	Mild	PCR+	20	1	0
99	4979	34	M	Hispanic or Latino	Unknown or Not Reported	27	2	Mild	PCR+	4387	0	0
100	4981	25	F	Not Hispanic or Latino	White	90	3	Mild	PCR+	19	1	0
101	4982	26	F	Not Hispanic or Latino	Asian	80	3	Mild	PCR+	96.6	0	0
102	4983	81	M	Not Hispanic or Latino	White	22	2	Mild	PCR+	7130	0	0
103	4985	47	M	Not Hispanic or Latino	White	96	2	Mild	PCR+	212.7	0	0
104	4988	46	M	Not Hispanic or Latino	White	90	3	Mild	PCR+	768	0	0
105	4989	46	F	Not Hispanic or Latino	White	102	2	Mild	PCR+	78.3	0	0
106	4990	22	F	Hispanic or Latino	Unknown or Not Reported	88	3	Mild	PCR+	387.3	0	0
107	4991	29	F	Not Hispanic or Latino	White	85	3	Mild	ND	144.7	0	0
108	4992	34	M	Not Hispanic or Latino	White	143	2	Mild	ND	28.8	0	0
109	4994	49	M	Not Hispanic or Latino	White	108	3	Mild	PCR+	20	1	0
110	4995	29	M	Not Hispanic or Latino	White	93	2	Mild	PCR+	293.8	0	0
111	4997	41	M	Not Hispanic or Latino	White	99	3	Mild	PCR+	80	0	0
112	4999	55	M	Hispanic or Latino	White	97	8	Severe	PCR+	414.2	0	0
113	5065	64	F	Not Hispanic or Latino	White	104	3	Mild	PCR+	61.7	0	0
114	5066	32	F	Not Hispanic or Latino	Asian	96	3	Mild	PCR+	27.4	0	0
115	5067	30	M	Not Hispanic or Latino	White	111	8	Severe	PCR+	151.5	0	0
116	5068	67	M	Not Hispanic or Latino	White	108	3	Mild	PCR+	99.1	0	0
117	5093	34	F	Not Hispanic or Latino	American Indian/Alaska Native	96	2	Mild	ND	57.3	0	0
118	5094	44	F	Not Hispanic or Latino	Asian	109	2	Mild	PCR+	41.1	0	0
119	5098	21	F	Not Hispanic or Latino	Asian	120	3	Mild	PCR+	285.6	0	0
120	5099	32	F	Not Hispanic or Latino	White	84	2	Mild	ND	28.2	0	0
121	5104	27	M	Not Hispanic or Latino	White	16	2	Mild	PCR+	839.4	0	0
122	5106	33	F	Not Hispanic or Latino	White	123	2	Mild	ND	123.8	0	0
123	5108	44	F	Not Hispanic or Latino	Asian	77	2	Mild	PCR+	352.4	0	0
124	5109	36	F	Not Hispanic or Latino	Asian	65	1	Asymptomatic	PCR+	2294	0	0
125	5111	26	F	Not Hispanic or Latino	White	31	2	Mild	PCR+	529.9	0	0
126	5112	60	M	Not Hispanic or Latino	Asian	124	2	Mild	PCR+	528.7	0	0
127	5113	47	M	Hispanic or Latino	White	76	2	Mild	PCR+	20	1	0
128	5114	22	M	Not Hispanic or Latino	White	49	2	Mild	PCR+	106.5	0	0
129	5115	38	F	Hispanic or Latino	Unknown or Not Reported	48	2	Mild	PCR+	72.7	0	0
130	5116	29	M	Hispanic or Latino	Unknown or Not Reported	129	5	Moderate	ND	421.8	0	0
131	5119	20	M	Not Hispanic or Latino	White	140	2	Mild	ND	26.6	0	0
132	5127	62	F	Not Hispanic or Latino	White	18	2	Mild	PCR+	86.8	0	0
133	5128	20	F	Not Hispanic or Latino	White	6	2	Mild	PCR+	20	1	0
134	5164	20	F	Not Hispanic or Latino	White	55	2	Mild	PCR+	20	1	0
135	5165	44	F	Not Hispanic or Latino	White	163	2	Mild	PCR+	112.9	0	0
136	2011	38	F	Not Hispanic or Latino	White	44	2	Mild	PCR+	20	1	0
137	4927	34	M	Not Hispanic or Latino	White	163	2	Mild	PCR+	20	1	0
138	4955	64	M	Not Hispanic or Latino	White	170	2	Mild	ND	28	0	0
139	4984	26	F	Not Hispanic or Latino	White	92	2	Mild	Unknown	129.7	0	0
140	5116	29	M	Hispanic or Latino	Unknown or Not Reported	172	5	Moderate	ND	166.8	0	0
141	5124	65	F	Not Hispanic or Latino	White	64	2	Mild	PCR+	.	.	0
142	5134	57	F	Not Hispanic or Latino	White	78	3	Mild	PCR+	.	.	0
143	5167	19	F	Hispanic or Latino	More Than One Race	33	2	Mild	PCR+	128.9	0	0
144	5168	23	F	Not Hispanic or Latino	White	53	2	Mild	PCR+	29.3	0	0
145	5176	37	M	Not Hispanic or Latino	White	50	2	Mild	PCR+	267.4	0	0
146	5184	38	M	Not Hispanic or Latino	White	148	2	Mild	PCR+	40.3	0	0
147	5225	24	F	Not Hispanic or Latino	White	58	2	Mild	PCR+	48.1	0	0
148	5226	37	F	Not Hispanic or Latino	White	41	3	Mild	PCR+	.	.	0
149	5229	32	F	Hispanic or Latino	More Than One Race	69	2	Mild	PCR+	80.2	0	0
150	5232	24	F	Not Hispanic or Latino	White	50	2	Mild	PCR+	86.6	0	0
151	5241	25	M	Hispanic or Latino	Unknown or Not Reported	95	2	Mild	PCR+	20	1	0
152	5244	33	F	Not Hispanic or Latino	White	70	2	Mild	PCR+	.	.	0
153	5245	29	F	Not Hispanic or Latino	Black or African American	139	2	Mild	ND	144.6	0	0
154	5246	35	F	Not Hispanic or Latino	White	160	2	Mild	ND	24.4	0	0
155	5271	55	M	Not Hispanic or Latino	White	68	2	Mild	PCR+	.	.	0
156	5273	47	F	Not Hispanic or Latino	Unknown or Not Reported	47	3	Mild	PCR+	372.6	0	0
157	5316	52	M	Unknown	White	119	3	Mild	PCR+	468.4	0	0
158	5317	67	F	Not Hispanic or Latino	White	132	2	Mild	PCR+	.	.	0
159	5318	63	M	Unknown	White	146	3	Mild	PCR+	64.8	0	0
160	5319	29	F	Unknown	White	119	3	Mild	PCR+	72.2	0	0
161	5320	39	M	Not Hispanic or Latino	White	100	2	Mild	PCR+	.	.	0
162	5283	53	F	Not Hispanic or Latino	White	161	3	Mild	PCR+	95.7	0	0
163	5282	26	M	Not Hispanic or Latino	White	161	2	Mild	PCR+	128.4	0	0
164	5231	61	M	Not Hispanic or Latino	White	157	2	Mild	Unknown	20	1	0
165	4937	50	M	Not Hispanic or Latino	White	191	2	Mild	PCR+	318.7	0	0
166	4989	46	F	Not Hispanic or Latino	White	179	2	Mild	PCR+	101.4	0	0
167	4973	30	M	Not Hispanic or Latino	White	184	3	Mild	PCR+	41.7	0	0
168	4999	55	M	Hispanic or Latino	White	178	8	Severe	PCR+	459.7	0	0
169	4929	57	M	Not Hispanic or Latino	White	190	3	Mild	PCR+	.	.	0
170	4966	44	F	Not Hispanic or Latino	White	189	3	Mild	PCR+	37.1	0	0
171	4849	29	F	Not Hispanic or Latino	White	189	5	Moderate	ND	605.3	0	0
172	4931	57	F	Not Hispanic or Latino	White	188	2	Mild	PCR+	218.6	0	0
173	4985	47	M	Not Hispanic or Latino	White	187	2	Mild	PCR+	123.1	0	0
174	4953	28	M	Not Hispanic or Latino	Asian	184	2	Mild	PCR+	167.2	0	0
175	4935	43	M	Not Hispanic or Latino	White	184	3	Mild	PCR+	20	1	0
176	4976	41	F	Not Hispanic or Latino	Black or African American	178	2	Mild	PCR+	59.3	0	0
177	5238	41	F	Hispanic or Latino	Unknown or Not Reported	165	8	Severe	ND	326.9	0	0
178	5230	58	F	Not Hispanic or Latino	White	162	3	Mild	Unknown	85.3	0	0
179	5173	37	M	Not Hispanic or Latino	Asian	151	2	Mild	ND	67.4	0	0
180	5356	40	M	Unknown	Other	92	1	Asymptomatic	Unknown	42.5	0	0
181	5352	27	M	Unknown	White	91	2	Mild	PCR-	152.7	0	0
182	5352	27	M	Unknown	White	160	2	Mild	PCR-	74.3	0	0
183	5355	37	F	Unknown	White	93	2	Mild	ND	49.9	0	0
184	5362	35	M	not Hispanic or Latino	Asian	190	4	Moderate	PCR-	314.8	0	0
185	5341	36	M	not Hispanic or Latino	White	87	4	Moderate	PCR+	167.2	0	0
186	5338	61	F	not Hispanic or Latino	White	173	3	Mild	PCR+	20	1	0
187	5342	35	F	not Hispanic or Latino	White	178	1	Asymptomatic	ND	41.7	0	0
188	5181	28	M	Hispanic or Latino	White	22	2	Mild	PCR+	201.4	0	0
189	5117	25	F	Not Hispanic or Latino	Black or African American	23	2	Mild	PCR+	94.7	0	0
190	5121	21	F	Not Hispanic or Latino	White	24	2	Mild	PCR+	20	1	0
191	5120	28	F	Not Hispanic or Latino	Black or African American	25	2	Mild	PCR+	221	0	0
192	5171	28	F	Not Hispanic or Latino	White	26	2	Mild	PCR+	219.1	0	0
193	5179	56	M	Not Hispanic or Latino	White	29	2	Mild	PCR+	235.2	0	0
194	5136	39	F	Not Hispanic or Latino	White	31	3	Mild	PCR+	185.8	0	0
195	5178	43	F	Not Hispanic or Latino	White	46	2	Mild	PCR+	62	0	0
196	5220	32	F	Not Hispanic or Latino	White	50	2	Mild	PCR+	38.2	0	0
197	5224	55	F	Not Hispanic or Latino	White	50	2	Mild	ND	51.9	0	0
198	5185	42	F	Hispanic or Latino	White	23	2	Mild	PCR+	20	1	0
199	5187	33	M	Hispanic or Latino	White	43	2	Mild	PCR+	27.9	0	0
200	5278	63	M	Hispanic or Latino	White	35	2	Mild	PCR+	2172	0	0
201	5279	67	M	Hispanic or Latino	White	33	2	Mild	PCR+	202	0	0
202	5130	49	F	Not Hispanic or Latino	Asian	29	2	Mild	PCR+	638.3	0	0
203	5281	47	F	Not Hispanic or Latino	White	27	3	Mild	PCR+	316.4	0	0
204	4877	49	M	Hispanic or Latino	White	191	3	Mild	ND	24.2	0	0
205	4869	36	F	Unknown	Unknown or Not Reported	179	2	Mild	PCR+	67.4	0	0
206	4928	50	M	Not Hispanic or Latino	White	208	2	Mild	PCR+	83.6	0	0
207	4732	44	M	Not Hispanic or Latino	White	216	2	Mild	ND	50.5	0	0
208	4745	44	F	Not Hispanic or Latino	White	221	2	Mild	PCR+	50.6	0	0
209	4746	45	M	Not Hispanic or Latino	White	218	3	Mild	PCR+	20	1	0
210	4747	43	F	Not Hispanic or Latino	White	221	2	Mild	PCR+	39.8	0	0
211	4931	57	F	Not Hispanic or Latino	White	69	2	Mild	PCR+	345.7	0	0
212	4774	64	M	Not Hispanic or Latino	White	187	2	Mild	PCR+	23.8	0	0
213	4877	49	M	Hispanic or Latino	White	151	3	Mild	ND	20	1	0
214	4996	41	M	Not Hispanic or Latino	White	200	1	Asymptomatic	PCR+	524.6	0	0
215	5416	32	M	Hispanic or Latino	Unknown or Not Reported	96			PCR+	187.9	0	0
216	5424	40	F	Not Hispanic or Latino	White	195	2	Mild	PCR+	19	1	0
217	5431	46	F	Not Hispanic or Latino	White	213	2	Mild	PCR+	23	0	0
218	4842	49	M	Not Hispanic or Latino	White	209	9	Severe	ND	276.1	0	0
219	5436	49	M	Not Hispanic or Latino	Black or African American	199	3	Mild	ND	19.8	1	0
220	4767	40	F	Not Hispanic or Latino	White	212	2	Mild	PCR+	116	0	0
221	5445	39	F	Hispanic or Latino	Unknown or Not Reported	203	2	Mild	PCR+	221	0	0
222	5458	34	F	Hispanic or Latino	Unknown or Not Reported	205	2	Mild	ND	498.4	0	0
223	5457	63	F	Not Hispanic or Latino	White	204	3	Mild	PCR+	51	0	0
224	5456	33	F	Hispanic or Latino	Unknown or Not Reported	219	2	Mild	ND	27.4	0	0
225	5165	44	F	Not Hispanic or Latino	White	240	2	Mild	ND	47.3	0	0
226	4768	43	F	Not Hispanic or Latino	White	228	2	Mild	PCR+	137.5	0	0
227	4765	42	M	Hispanic or Latino	White	225	2	Mild	PCR+	777.3	0	0
228	5469	39	M	Not Hispanic or Latino	Asian	220	2	Mild	PCR+	47.8	0	0
229	5468	35	F	Not Hispanic or Latino	Asian	220	2	Mild	PCR+	51.2	0	0
230	5470	29	F	Not Hispanic or Latino	White	227	2	Mild	PCR+	37.8	0	0
231	4962	40	M	Not Hispanic or Latino	White	210	3	Mild	ND	71.6	0	0
232	5099	32	F	Not Hispanic or Latino	White	191	2	Mild	ND	20	1	0
233	4772	55	F	Not Hispanic or Latino	White	233	2	Mild	PCR+	42.3	0	0
234	4794	48	F	Not Hispanic or Latino	White	25	2	Mild	PCR+	53	0	0
235	4786	44	F	Hispanic or Latino	White	31	2	Mild	PCR+	339	0	0
236	4787	20	F	Not Hispanic or Latino	White	22	3	Mild	ND	43	0	0
237	4834	55	M	Not Hispanic or Latino	White	50	2	Mild	PCR+	43	0	0
238	4843	68	M	Not Hispanic or Latino	White	39	3	Mild	PCR+	668	0	0
239	4844	44	F	Not Hispanic or Latino	White	56	2	Mild	PCR+	20	1	0
